# No passive sidekick: mitochondrial compensatory evolution during adaptation of ETC mutant lines in *Caenorhabditis elegans*

**DOI:** 10.64898/2026.09.05.749583

**Authors:** Vaishali Katju, Jean-Loup Claret, Zachary P. Dietz, Suzanne Estes, Ulfar Bergthorsson

## Abstract

Proper mitochondrial function is reliant on favourable mitonuclear epistatic interactions between two genomes, the mitochondrial (mtDNA) and the nuclear with contrasting rates of mutation, copy-number and modes of replication and transmission. The compactness and limited coding capacity of animal mtDNA along with their high mutation rates, uniparental inheritance and lack of recombination has contributed to the view that mtDNA is prone to accumulating deleterious mutations, with mitonuclear adaptation primarily attributed to the nuclear genome. Employing a prospective evolution framework in *Caenorhabditis elegans*, we investigated the adaptive capacity of the mtDNA in ETC-deficient lines bearing four focal ETC mutants across three different breeding systems following 60 generations of adaptation. The mtDNA genome can adapt rapidly to mitochondrial dysfunction caused by deleterious mutations in nuclear genes. Nonsynonymous changes in mtDNA protein-coding genes had significantly higher frequencies and were positively correlated with fitness, indicative of positive selection. Mitochondrial gene *nd-1* emerged as a key driver of compensatory mitonuclear adaptation. Notably, compensatory mutations reach higher frequency when they affected ETC subunits in the same complex as the original deleterious mutation. Our results argue for a disproportionately outsized role for mitochondria in mitonuclear adaptation despite their diminutive genome size and protein-coding capacity.
