## Supplemental File S1 for "No passive sidekick: mitochondrial compensatory evolution during adaptation of ETC mutant lines in *Caenorhabditis elegans*"

### Sheet: Full List
Supplementary File S1. List and details of the 116 mtDNA variants detected in 125 C. elegans adaptive recovery (RC) lines maintained at large population size for 60 consecutive generations. Frequency (%) refers to heteroplasmic frequency of the mtDNA variant. Ts and Tv refer to transition and transversion, respectively.
Genomic Position	Line	Gene/Region	Type	Mutation	Frequency (%)	Ts or TV?	Codon position	Site Degeneracy	Effect
213	Xgas.3	nd-6	Nonsynonymous	CTT→CAT	95.53	Tv	2	0x	Leu34His
227	Ngas.4	nd-6	Nonsynonymous	GTT→TTT	100	Tv	1	0x	Val39Phe
227	Ngas.5	nd-6	Nonsynonymous	GTT→TTT	100	Tv	1	0x	Val39Phe
332	Fgas.6	nd-6	Nonsynonymous	AAT→GAT	75	Ts	1	0x	Asn74Asp
1414	Nisp/Nctb.4	12S rRNA (MTCE.7)	Base substitution	C→T	11.8	Ts	⏤	⏤	rRNA
1572	Nctb.6	12S rRNA (MTCE.7)	Small Insertion (1 bp)	(G)4→(G)5	5.62	⏤	⏤	⏤	rRNA
1874	Nisp/Nctb.2	nd-1	Nonsynonymous	GGG→CGG	5	Tv	1	0x	Gly38Arg
1875	Xisp.4	nd-1	Nonsynonymous	GGG→GAG	39.19	Ts	2	0x	Gly38Glu
1878	Nisp.4	nd-1	Nonsynonymous	CCC→CTC	86.81	Ts	2	0x	Pro39Lys
1878	Nisp/Nctb.8	nd-1	Nonsynonymous	CCC→CAC	70.94	Tv	2	0x	Pro39His
1880	Fgas.7	nd-1	Nonsynonymous	ACC→TCC	98.88	Tv	1	0x	Thr40Ser
1899	Nisp.1	nd-1	Nonsynonymous	ATG→ATT	16.08	Tv	3	2x	Met46Ile
1899	Nisp.7	nd-1	Nonsynonymous	ATG→ATT	10.31	Tv	3	2x	Met46Ile
1968	Nisp.5	nd-1	Nonsynonymous	TCT→TTT	28.49	Ts	2	0x	Ser69Phe
1977	Ngas.7	nd-1	Nonsynonymous	TCA→TTA	100	Ts	2	0x	Ser72Leu
2077	F.7	nd-1	Small insertion (1 bp)	(T)8→(T)9	6	⏤	⏤	⏤	Frameshift
2124	Xgas.1	nd-1	Nonsynonymous	AGC→AAC	83.33	Ts	2	0x	Ser121Asn
2130	Nisp.3	nd-1	Nonsynonymous	ATC→AAC	21.32	Tv	2	0x	Ile123Asn
2154	Ngas.1	nd-1	Nonsynonymous	ATA→ACA	100	Ts	2	0x	Met131Thr
2223	Fisp.4	nd-1	Small Insertion (3 bp)	ATT→ATTATT	98.99	⏤	⏤	⏤	1 aa insertion (Ile→Ile Ile)
2405	Fisp.1	nd-1	Nonsynonymous	GTT→TTT	100	Tv	1	0x	Val215Phe
2540	Fisp.3	nd-1	Nonsynonymous	CGT→TGT	41.28	Ts	1	0x	Arg260Cys
2719	Fctb.1	atp-6	Nonsynonymous	ACT→ATT	9.34	Ts	2	0x	Thr319Ile
2719	Fctb.3	atp-6	Nonsynonymous	ACT→ATT	9.42	Ts	2	0x	Thr319Ile
2899	Nisp/Nctb.4	atp-6	Nonsynonymous	GCT→GTT	74.54	Ts	2	0x	Ala379Val
3234	F.4	Noncoding	Small deletion (1 bp)	(A)11→(A)10	42.75	⏤	⏤	⏤	⏤
3234	F.4	Noncoding	Small insertion (1 bp)	(A)11→(A)12	2.03	⏤	⏤	⏤	⏤
3234	F.5	Noncoding	Small deletion (1 bp)	(A)11→(A)10	13.46	⏤	⏤	⏤	⏤
3234	F.5	Noncoding	Small insertion (1 bp)	(A)11→(A)12	4.01	⏤	⏤	⏤	⏤
3234	Fctb.2	Noncoding	Small deletion (1 bp)	(A)11→(A)10	13.74	⏤	⏤	⏤	⏤
3234	Fctb.2	Noncoding	Small insertion (1 bp)	(A)11→(A)12	4.36	⏤	⏤	⏤	⏤
3234	Fctb.6	Noncoding	Small deletion (1 bp)	(A)11→(A)10	61.93	⏤	⏤	⏤	⏤
3234	Fctb.6	Noncoding	Small insertion (1 bp)	(A)11→(A)12	1.02	⏤	⏤	⏤	⏤
3234	Fgas.7	Noncoding	Small deletion (1 bp)	(A)11→(A)10	35.21	⏤	⏤	⏤	⏤
3234	Fgas.7	Noncoding	Small insertion (1 bp)	(A)11→(A)12	3.52	⏤	⏤	⏤	⏤
3234	Ngas.6	Noncoding	Small deletion (1 bp)	(A)11→(A)10	3.02	⏤	⏤	⏤	⏤
3234	Ngas.6	Noncoding	Small insertion (1 bp)	(A)11→(A)12	21.15	⏤	⏤	⏤	⏤
3234	Nisp.5	Noncoding	Small deletion (1 bp)	(A)11→(A)10	2.75	⏤	⏤	⏤	⏤
3234	Nisp.5	Noncoding	Small insertion (1 bp)	(A)11→(A)12	37.1	⏤	⏤	⏤	⏤
3234	X.1	Noncoding	Small deletion (1 bp)	(A)11→(A)10	17.99	⏤	⏤	⏤	⏤
3234	X.1	Noncoding	Small insertion (1 bp)	(A)11→(A)12	5.42	⏤	⏤	⏤	⏤
3234	X.3	Noncoding	Small deletion (1 bp)	(A)11→(A)10	23.78	⏤	⏤	⏤	⏤
3234	X.3	Noncoding	Small insertion (1 bp)	(A)11→(A)12	2.58	⏤	⏤	⏤	⏤
3234	X.4	Noncoding	Small deletion (1 bp)	(A)11→(A)10	13.39	⏤	⏤	⏤	⏤
3234	X.4	Noncoding	Small insertion (1 bp)	(A)11→(A)12	4.6	⏤	⏤	⏤	⏤
3234	X.5	Noncoding	Small deletion (1 bp)	(A)11→(A)10	20.07	⏤	⏤	⏤	⏤
3234	X.5	Noncoding	Small insertion (1 bp)	(A)11→(A)12	4.99	⏤	⏤	⏤	⏤
3234	X.8	Noncoding	Small deletion (1 bp)	(A)11→(A)10	10.54	⏤	⏤	⏤	⏤
3234	X.8	Noncoding	Small insertion (1 bp)	(A)11→(A)12	12.82	⏤	⏤	⏤	⏤
3234	Xctb.1	Noncoding	Small deletion (1 bp)	(A)11→(A)10	27.47	⏤	⏤	⏤	⏤
3234	Xctb.1	Noncoding	Small insertion (1 bp)	(A)11→(A)12	4.72	⏤	⏤	⏤	⏤
3234	Xctb.2	Noncoding	Small deletion (1 bp)	(A)11→(A)10	11.63	⏤	⏤	⏤	⏤
3234	Xctb.2	Noncoding	Small insertion (1 bp)	(A)11→(A)12	6.98	⏤	⏤	⏤	⏤
3234	Xctb.8	Noncoding	Small deletion (1 bp)	(A)11→(A)10	6.9	⏤	⏤	⏤	⏤
3234	Xctb.8	Noncoding	Small insertion (1 bp)	(A)11→(A)12	11.78	⏤	⏤	⏤	⏤
3234	Xgas.5	Noncoding	Small deletion (1 bp)	(A)11→(A)10	4.62	⏤	⏤	⏤	⏤
3234	Xgas.5	Noncoding	Small insertion (1 bp)	(A)11→(A)12	18.38	⏤	⏤	⏤	⏤
3234	Xgas.6	Noncoding	Small deletion (1 bp)	(A)11→(A)10	3.74	⏤	⏤	⏤	⏤
3234	Xgas.6	Noncoding	Small insertion (1 bp)	(A)11→(A)12	15.82	⏤	⏤	⏤	⏤
3234	Xgas.7	Noncoding	Small deletion (1 bp)	(A)11→(A)10	24.63	⏤	⏤	⏤	⏤
3234	Xgas.7	Noncoding	Small insertion (1 bp)	(A)11→(A)12	2.71	⏤	⏤	⏤	⏤
3234	Xisp.4	Noncoding	Small deletion (1 bp)	(A)11→(A)10	82.9	⏤	⏤	⏤	⏤
3234	Xisp.5	Noncoding	Small deletion (1 bp)	(A)11→(A)10	27.17	⏤	⏤	⏤	⏤
3234	Xisp.5	Noncoding	Small insertion (1 bp)	(A)11→(A)12	3.26	⏤	⏤	⏤	⏤
3234	Xisp.6	Noncoding	Small deletion (1 bp)	(A)11→(A)10	87.22	⏤	⏤	⏤	⏤
3234	Xisp.7	Noncoding	Small deletion (1 bp)	(A)11→(A)10	70	⏤	⏤	⏤	⏤
3341	Fisp.6	tRNA lys/K	Base substitution	C→A	7.58	Tv	⏤	⏤	tRNA
3342	Nctb.6	tRNA lys/K	Base substitution	G→A	23.52	Ts	⏤	⏤	tRNA
3444	Xgas.2	nd-2	Synonymous	ACC→ACA	39.61	Tv	3	4x	Thr→Thr
3444	Xgas.8	nd-2	Synonymous	ACC→ACA	100	Tv	3	4x	Thr→Thr
4217	Fisp.5	nd-2	Nonsynonymous	AAA→GAA	5	Ts	1	0x	Lys277Glu
4708	Fisp.1	ctb-1	Nonsynonymous	GAG→AAG	99.54	Ts	1	0x	Glu69Lys
5012	Xisp.3	ctb-1	Nonsynonymous	GCA→GTA	100	Ts	2	0x	Ala170Val
5384	Fgas.6	ctb-1	Nonsynonymous	ATC→AAC	10.47	Tv	2	0x	Ile294Asn
5492	Nisp.8	ctb-1	Nonsynonymous	TGA→TTA	100	Tv	2	0x	Trp330Leu
6864	Xisp.8	nd-4	Nonsynonymous	TCC→TAC	79.81	Tv	2	0x	Ser120Tyr
7596	Fisp.8	nd-4	Nonsynonymous	TCT→TTT	99.51	Ts	2	0x	Ser364Phe
7675	Xctb.2	nd-4	Synonymous	GGG→GGA	10.05	Ts	3	4x	Gly→Gly
7675	Xctb.7	nd-4	Synonymous	GGG→GGA	18.86	Ts	3	4x	Gly→Gly
9050	Fisp.7	cox-1	Synonymous	CTA→CTG	7	Ts	3	4x	Leu→Leu
9250	Fisp.6	cox-1	Nonsynonymous	ACT→ATT	7	Ts	2	0x	Thr475Ile
9767	Nctb.2	cox-2	Nonsynonymous	ACT→ATT	6	Ts	2	0x	Thr40Ile
9812	Fcox.6	cox-2	Small deletion (1 bp)	(A)8→(A)7	5.5	⏤	⏤	⏤	Frameshift
9915	Fgas.8	cox-2	Nonsense	TAC→TAA	14.75	Tv	3	2x	Tyr89Stop
9977	Xgas.4	cox-2	Nonsynonymous	AGA→ATA	100	Tv	2	0x	Ser110Met
10893	F.8	16S rRNA (MTCE.33)	Base substitution	T→C	11.33	Ts	⏤	⏤	rRNA
11199	N.5	16S rRNA (MTCE.33)	Base substitution	G→T	6.27	Tv	⏤	⏤	rRNA
11721	N.4	nd-5	Small deletion (1 bp)	(T)8→(T)7	6	⏤	⏤	⏤	Frameshift
11721	Ncox.2	nd-5	Small insertion (1 bp)	(T)8→(T)9	9.5	⏤	⏤	⏤	Frameshift
11721	Nctb.4	nd-5	Small insertion (1 bp)	(T)8→(T)9	13.43	⏤	⏤	⏤	Frameshift
11721	Nisp/Nctb.2	nd-5	Small insertion (1 bp)	(T)8→(T)9	77.84	⏤	⏤	⏤	Frameshift
11721	Nisp/Nctb.2	nd-5	Small insertion (2 bp)	(T)8→(T)10	1.55	⏤	⏤	⏤	Frameshift
11721	Nisp/Nctb.4	nd-5	Small insertion (1 bp)	(T)8→(T)9	72.95	⏤	⏤	⏤	Frameshift
11721	Nisp/Nctb.4	nd-5	Small insertion (2 bp)	(T)8→(T)10	1.45	⏤	⏤	⏤	Frameshift
11721	Nisp/Nctb.6	nd-5	Small insertion (1 bp)	(T)8→(T)9	21.18	⏤	⏤	⏤	Frameshift
11721	Nisp/Nctb.6	nd-5	Small insertion (2 bp)	(T)8→(T)10	51.92	⏤	⏤	⏤	Frameshift
11721	Nisp/Nctb.7	nd-5	Small insertion (1 bp)	(T)8→(T)9	65.04	⏤	⏤	⏤	Frameshift
11721	Nisp/Nctb.7	nd-5	Small insertion (2 bp)	(T)8→(T)10	2.01	⏤	⏤	⏤	Frameshift
11721	Nisp/Nctb.8	nd-5	Small insertion (1 bp)	(T)8→(T)9	36.65	⏤	⏤	⏤	Frameshift
11721	Fcox.2	nd-5	Small insertion (1 bp)	(T)8→(T)9	20	⏤	⏤	⏤	Frameshift
11721	Fcox.5	nd-5	Small insertion (1 bp)	(T)8→(T)9	20.45	⏤	⏤	⏤	Frameshift
11721	Fcox.8	nd-5	Small insertion (1 bp)	(T)8→(T)9	14.56	⏤	⏤	⏤	Frameshift
11721	Fcox.8	nd-5	Small insertion (2 bp)	(T)8→(T)10	2.91	⏤	⏤	⏤	Frameshift
11721	Fctb.5	nd-5	Small insertion (1 bp)	(T)8→(T)9	9.09	⏤	⏤	⏤	Frameshift
11721	Fctb.6	nd-5	Small insertion (1 bp)	(T)8→(T)9	33.93	⏤	⏤	⏤	Frameshift
11721	Fctb.8	nd-5	Small insertion (1 bp)	(T)8→(T)9	9.38	⏤	⏤	⏤	Frameshift
11721	Fctb.8	nd-5	Small insertion (2 bp)	(T)8→(T)10	1.42	⏤	⏤	⏤	Frameshift
11721	X.3	nd-5	Small insertion (1 bp)	(T)8→(T)9	11.43	⏤	⏤	⏤	Frameshift
11721	Xcox.3	nd-5	Small insertion (1 bp)	(T)8→(T)9	11.9	⏤	⏤	⏤	Frameshift
11777	N.3	nd-5	Small insertion (1 bp)	(T)8→(T)9	5.12	⏤	⏤	⏤	Frameshift
12069	X.6	nd-5	Nonsynonymous	GGT→AGT	7.77	Ts	1	0x	Gly127Ser
12153-12780	Nisp.5	nd-5	Internal amplification/duplication	628-bp duplication	95	⏤	⏤	⏤	Frameshift
12153-12780	Nisp/Nctb.1	nd-5	Internal amplification/duplication	628-bp duplication	95	⏤	⏤	⏤	Frameshift
13157	N.5	nd-5	Synonymous	ATT→ATC	11.67	Ts	3	2x	Ile→Ile
13362	Ncox.7	Noncoding	Small insertion (4 bp)	ATAT	86.67	⏤	⏤	⏤	⏤
13420	Ncox.7	Noncoding	Base substitution	T→A	81.25	Tv	⏤	⏤	⏤
