## Supplemental File S1 for "No passive sidekick: mitochondrial compensatory evolution during adaptation of ETC mutant lines in *Caenorhabditis elegans*"

### Sheet: All mtORFs
Supplementary File S2. In silico search for unannotated mitochondrial ORFs in C. elegans using invertebrate mitochondrial code, translation table 5. Start codons: ATG, ATT, ATA, TTG; stop codons: TAA, TAG.
Column legend: Codon At Start = The start codon that is used in the identified ORF Sequence = The nucleotide sequence of the identified ORF Codon At End = The stop codon that is used in the identified ORF Minimum = The smallest nucleotide basepair position in the identified ORF Maximum = The largest nucleotide basepair position in the identified ORF Length = The length in nucleotide basepairs of …
Codon At Start	Sequence	Codon At End	Minimum	Maximum	Length	Sense	Reading Frame	Gene Symbol	Protein Sequence
ATG	ATGTATCACTTACAATGATGGGGTTTAAAATTCTATAGTAAAAGTGTTTTTTGTTTTAGCTGTTTTAAGTAG	TAG	79	150	72	+	1		MYHLQWWGLKFYSKSVFCFSCFK*
ATA	ATATGTATTCTCATTGAAATAACTGGTATACTAAAAAGTAGTGAAAAGATAAGAAAAAAACTTCTTTTTATAGGGTCAATATTAATATATCTAATAATCCTACTTAAAACAGCTAAAACAAAAAACACTTTTACTATAGAATTTTAA	TAA	103	249	147	-	1	ND6	MCILIEMTGMLKSSEKMSKKLLFMGSMLMYLMILLKTAKTKNTFTMEF*
TTG	TTGGTTTTCTTACTTTATTTGTTTATTATTTTTAAGTGGTATTTTTGTTATTTTGGTATATTTTTCTAG	TAG	250	318	69	+	1	ND6	LVFLLYLFIIFKWYFCYFGMFF*
ATT	ATTTTAGATAAACTAGAAAAATATACCAAAATAACAAAAATACCACTTAAAAATAATAAACAAATAAAGTAA	TAA	259	330	72	-	1	ND6	ILDKLEKYTKMTKMPLKNNKQMK*
ATA	ATACTGTGGGAGAAAAATATAACATTCTTAACAAAAGTAAAAACACAGCTATATAACTTTTCACTACATTAA	TAA	330	401	72	-	2	ND6	MLWEKNMTFLTKVKTQLYNFSLH*
ATT	ATTATAAATTCTAAAGAAATTAGAATAAAAATTAAACGTTGTCATTTAAAAATAAATATAAATAATCTAACAAATAAAAACATAATTTTAAACTTTACGTAA	TAA	533	634	102	-	3	ND4L	IMNSKEISMKIKRCHLKMNMNNLTNKNMILNFT*
ATG	ATGACAACGTTTAATTTTTATTCTAATTTCTTTAGAATTTATAATGTTGAGATTATTTTTAAAATTTTCTTATGTTTTAGGGGAAATAATGTTTTTTTATTTTATGTGTTTTTCTGTTATTTCAAGAATCCTGGGTATGGTAGTTATAGTAGGTAA	TAA	590	745	156	+	2	ND4L	MTTFNFYSNFFSIYNVEIIFKIFLCFSGNNVFLFYVFFCYFKNPGYGSYSS*
ATT	ATTATCACTACCAAAAAATTTTATATTACCTACTATAACTACCATACCCAGGATTCTTGAAATAACAGAAAAACACATAAAATAAAAAAACATTATTTCCCCTAA	TAA	666	770	105	-	2	ND4L	IITTKKFYITYYNYHTQDSWNNSKTHKMKKHYFP*
ATA	ATACAATTATCACTACCAAAAAATTTTATATTACCTACTATAACTACCATACCCAGGATTCTTGAAATAACAGAAAAACACATAAAATAA	TAA	686	775	90	-	3	ND4L	MQLSLPKNFMLPTMTTMPSILEMTEKHMK*
ATA	ATATCTGTTACTAAAAAATACAATTATCACTACCAAAAAATTTTATATTACCTACTATAA	TAA	733	792	60	-	1		MSVTKKYNYHYQKILYYLL*
TTG	TTGGTAGTGATAATTGTATTTTTTAGTAACAGATATAAGTTAAGTTTAAACTATTGATCTTCAAAATCAAAAATTTATTTCTGTAGAGATAATAGTATAAATAAGTATGTTTCTTTTTCGCAGAAATGGTTTTTTATCTTATAA	TAA	757	900	144	+	1	ND4L	LVVMIVFFSNSYKLSLNYWSSKSKIYFCSDNSMNKYVSFSQKWFFIL*
ATT	ATTTCTGCGAAAAAGAAACATACTTATTTATACTATTATCTCTACAGAAATAAATTTTTGATTTTGAAGATCAATAGTTTAAACTTAACTTATATCTGTTACTAA	TAA	779	883	105	-	3		ISAKKKHTYLYYYLYSNKFLILKINSLNLTYICY*
ATA	ATACTTATTTATACTATTATCTCTACAGAAATAAATTTTTGATTTTGAAGATCAATAGTTTAA	TAA	802	864	63	-	1		MLIYTIISTEMNFWFWSSMV*
ATA	ATAAAAAACCATTTCTGCGAAAAAGAAACATACTTATTTATACTATTATCTCTACAGAAATAA	TAA	831	893	63	-	2		MKNHFCEKETYLFMLLSLQK*
ATA	ATAAGTATGTTTCTTTTTCGCAGAAATGGTTTTTTATCTTATAAAGTTTTCTTTCAGGGAATTAAAATTTGATCATGGTTTAAGATGATTTAA	TAA	857	949	93	+	2		MSMFLFRSNGFLSYKVFFQGIKIWSWFKMI*
ATG	ATGGTTTTTTATCTTATAAAGTTTTCTTTCAGGGAATTAAAATTTGATCATGGTTTAAGATGATTTAAAATGGTATTATCTAAATTTGATTTACAGAGTAGGCAATAA	TAA	882	989	108	+	3		MVFYLMKFSFSELKFDHGLSWFKMVLSKFDLQSSQ*
ATT	ATTGCCGAGGTAAATTTTTATTGCCTACTCTGTAAATCAAATTTAGATAATACCATTTTAAATCATCTTAAACCATGATCAAATTTTAATTCCCTGAAAGAAAACTTTATAAGATAA	TAA	890	1006	117	-	3		IAEVNFYCLLCKSNLDNTILNHLKPWSNFNSLKENFMS*
TTG	TTGATTTACAGAGTAGGCAATAAAAATTTACCTCGGCAATTTATCGCTTGTAAAATACTTGTTCCAGAATAA	TAA	967	1038	72	+	1		LIYSVGNKNLPRQFIACKMLVPE*
ATT	ATTAAAGTACAAGCTTTAACAAGTCTAGCCGATTATTCTGGAACAAGTATTTTACAAGCGATAAATTGCCGAGGTAAATTTTTATTGCCTACTCTGTAA	TAA	972	1070	99	-	2		IKVQALTSLADYSGTSILQAMNCRGKFLLPTL*
ATA	ATAAAAATTTACCTCGGCAATTTATCGCTTGTAAAATACTTGTTCCAGAATAATCGGCTAGACTTGTTAAAGCTTGTACTTTAA	TAA	986	1069	84	+	2		MKIYLGNLSLVKYLFQNNRLDLLKLVL*
ATT	ATTGATGTTAATTATGAAATTATTATATTTTCTTTTAGATCTATGGTAGAATTTGGATTTATATTAGTGAATTTTCATAATTTTAAGATTTGTTGAACAAAGCAGATTAGTACCTGGTTAGACAAAAATTAA	TAA	1069	1200	132	+	1		IDVNYEIIMFSFSSMVEFGFMLVNFHNFKICWTKQISTWLDKN*
TTG	TTGTCTAACCAGGTACTAATCTGCTTTGTTCAACAAATCTTAAAATTATGAAAATTCACTAATATAAATCCAAATTCTACCATAGATCTAAAAGAAAATATAATAATTTCATAA	TAA	1080	1193	114	-	2		LSNQVLICFVQQILKLWKFTNMNPNSTMDLKENMMIS*
ATG	ATGAGGGTTCTCAGTTACTACTCAGCCTCCAAAGATAATTTAGAATGTCTGCCAATATCTTTTCAGTTTAAATACAACTTTACTCCTGCTCTTTTAATTTTTGTCTAA	TAA	1186	1293	108	-	1		MSVLSYYSASKDNLECLPMSFQFKYNFTPALLIFV*
ATT	ATTAAAAGAGCAGGAGTAAAGTTGTATTTAAACTGAAAAGATATTGGCAGACATTCTAAATTATCTTTGGAGGCTGAGTAG	TAG	1196	1276	81	+	2		IKSAGVKLYLNWKDIGSHSKLSLEAE*
ATA	ATATTGGCAGACATTCTAAATTATCTTTGGAGGCTGAGTAGTAACTGAGAACCCTCATTAACTACTTAA	TAA	1236	1304	69	+	3		MLADILNYLWSLSSNWEPSLTT*
ATT	ATTATAATCCTTAAGAATAAAATAAACGATCATACACGAGTCAAAAAATTAAGTAGTTAA	TAA	1293	1352	60	-	2		IMILKNKMNDHTRVKKLSS*
ATT	ATTAAAATAGATATATACCCGGTTTATGATTTAAGAAACATTTGGCCTACAATATTTTATATTATGGATTTTAGTTTTAGTTAA	TAA	1369	1452	84	+	1		IKMDMYPVYDLSNIWPTMFYIMDFSFS*
ATA	ATACCCGGTTTATGATTTAAGAAACATTTGGCCTACAATATTTTATATTATGGATTTTAG	TAG	1383	1442	60	+	3		MPGLWFKKHLAYNILYYGF*
ATA	ATAATCTTCAAAAATACATTAAGAATTTTTTACTGTCTTTTACAATTTCATTTAGTTAACTAA	TAA	1445	1507	63	-	3		MIFKNTLSIFYCLLQFHLVN*
ATA	ATAGTTTTATTACTAGATTCAGGTTCCCCTAAATCTACTTTACTACAACTTACTCCCCTTTGGGCAATTGATGGATGATTTGTACCACTTCTAGATAATCTTCAAAAATACATTAAGAATTTTTTACTGTCTTTTACAATTTCATTTAGTTAA	TAA	1449	1601	153	-	2		MVLLLDSGSPKSTLLQLTPLWAIDGWFVPLLDNLQKYIKNFLLSFTISFS*
ATT	ATTGTAAAAGACAGTAAAAAATTCTTAATGTATTTTTGAAGATTATCTAGAAGTGGTACAAATCATCCATCAATTGCCCAAAGGGGAGTAAGTTGTAGTAAAGTAGATTTAGGGGAACCTGAATCTAGTAATAAAACTATTTTTAAATATGTTTTGAAAACATGTTTTGAGGTAACTCGTAGTTTTTAA	TAA	1462	1650	189	+	1		IVKDSKKFLMYFWSLSSSGTNHPSIAQSGVSCSKVDLGEPESSNKTIFKYVLKTCFEVTRSF*
ATT	ATTTTTGAAGATTATCTAGAAGTGGTACAAATCATCCATCAATTGCCCAAAGGGGAGTAA	TAA	1493	1552	60	+	2		IFEDYLEVVQIIHQLPKGE*
ATT	ATTCAGGTTCCCCTAAATCTACTTTACTACAACTTACTCCCCTTTGGGCAATTGATGGATGATTTGTACCACTTCTAG	TAG	1508	1585	78	-	3		IQVPLNLLYYNLLPFGQLMDDLYHF*
TTG	TTGATTAACAGTCAACAATTCTATATTAAACTAACTCTTAAAAACTACGAGTTACCTCAAAACATGTTTTCAAAACATATTTAA	TAA	1604	1687	84	-	3		LINSQQFYIKLTLKNYELPQNMFSKHI*
ATT	ATTGTAAATCTAAAGATTATTGCTCTTGATAATTTTAGTTTTACTTATAGTTATTTTAATGATGATTTTTATTGTTCAAAGAATCGCTTTTATTACTCTATATGAGCGTCATTTATTGGGAAGAAGACAAAATCGTCTAGGGCCCACCAAGGTTACATTTATGGGATTAGCACAAGCTTTATTGGATGGGGTTAA	TAA	1735	1929	195	+	1		IVNLKIIALDNFSFTYSYFNDDFYCSKNRFYYSMWASFIGKKTKSSSAHQGYIYGISTSFIGWG*
ATT	ATTAAACATAAAAAAAATAAAACTGAATACTCAAAACTAATAAAATCAAAAAAATATGGTAACGTAAATCATTCTAAATATATTACAACAAAAGAAATTCCTGGTACAAGTAAAAATGATACTTCAGAGGAATTTAAGGGTGTTATTTGTTCTTTTTTTAAAAGTTTAACCCCATCCAATAAAGCTTGTGCTAATCCCATAAATGTAACCTTGGTGGGCCCTAGACGATTTTGTCTTCTTCCCAATAAATGACGCTCATATAGAGTAATAAAAGCGATTCTTTGAACAATAAAAATCATCATTAAAATAACTATAAGTAAAACTAAAATTATCAAGAGCAATAATCTTTAG	TAG	1744	2094	351	-	1	ND1	IKHKKNKTEYSKLMKSKKYGNVNHSKYITTKEIPGTSKNDTSEEFKGVICSFFKSLTPSNKACANPMNVTLVGPSRFCLLPNKWRSYSVMKAILWTMKIIIKMTMSKTKIIKSNNL*
TTG	TTGTTCAAAGAATCGCTTTTATTACTCTATATGAGCGTCATTTATTGGGAAGAAGACAAAATCGTCTAG	TAG	1806	1874	69	+	3	ND1	LFKESLLLLYMSVIYWEEDKIV*
ATT	ATTCTAAATATATTACAACAAAAGAAATTCCTGGTACAAGTAAAAATGATACTTCAGAGGAATTTAAGGGTGTTATTTGTTCTTTTTTTAAAAGTTTAA	TAA	1926	2024	99	-	2	ND1	ILNMLQQKKFLVQVKMMLQSNLSVLFVLFLKV*
ATT	ATTTTTACTTGTACCAGGAATTTCTTTTGTTGTAATATATTTAGAATGATTTACGTTACCATATTTTTTTGATTTTATTAG	TAG	1978	2058	81	+	1	ND1	IFTCTSNFFCCNMFSMIYVTMFFWFY*
TTG	TTGTATAAACAGAAAATCCAATTAAACATAAAAAAAATAAAACTGAATACTCAAAACTAA	TAA	2055	2114	60	-	2	ND1	LYKQKIQLNMKKMKLNTQN*
ATT	ATTCTTTGTCTTCTAGCACGGATGGCCCCAATTATACCATATTTTGATTTTCTTACGATACCGCTAATTAAAGTTGTATAA	TAA	2107	2187	81	-	1	ND1	ILCLLARMAPIMPYFDFLTMPLIKVV*
ATA	ATAAGAAATTCTTTGTCTTCTAGCACGGATGGCCCCAATTATACCATATTTTGATTTTCTTACGATACCGCTAATTAA	TAA	2117	2194	78	-	3	ND1	MSNSLSSSTDGPNYTMFWFSYDTAN*
TTG	TTGGGGCCATCCGTGCTAGAAGACAAAGAATTTCTTATGAAATTGCTTTTTCTTTATATGTTTTGTGTATTATTATTCATAATAATGTTTTTAATTTTGTTTCAAAATTTAATTTGAGACTTTTAA	TAA	2157	2282	126	+	3	ND1	LGPSVLEDKEFLMKLLFLYMFCVLLFMMMFLILFQNLIWDF*
ATA	ATAATTAAAAGTCTCAAATTAAATTTTGAAACAAAATTAAAAACATTATTATGAATAATAATACACAAAACATATAAAGAAAAAGCAATTTCATAA	TAA	2191	2286	96	-	1	ND1	MIKSLKLNFETKLKTLLWMMMHKTYKEKAIS*
ATT	ATTAAATTTTGAAACAAAATTAAAAACATTATTATGAATAATAATACACAAAACATATAA	TAA	2210	2269	60	-	3	ND1	IKFWNKIKNIIMNNNTQNM*
ATA	ATAAAAATTAATAATGAAAAAATACTAAATGCTATAAAAATTGAAAATTTAAAAAATATAGCAGAAGAAAGTACCCTAAAAAAAATTAATCTTCCATATTCCCTTAAAAATAATAAAACAAAAGCTACTCTGGCAAACTCCACATTAAATCCTCTAACTAACTCCCTTTCACCTTCAGAAAAATCAAATGGCGCCCGGTTAAGTTCAGCAATTACTATAATTAAAAATGGGATGTAA	TAA	2287	2523	237	-	1	ND1	MKINNEKMLNAMKIENLKNMAEESTLKKINLPYSLKNNKTKATLANSTLNPLTNSLSPSEKSNGARLSSAITMIKNGM*
ATA	ATAAAAGTAAAAATAGAAATTACTGACCTTAATGGTAAAGTATTTGTATATCTAAATACTCCTACTAACCTATTAAGAAATTTTTTCACTAAAGTATTTAATATACTTTCTTTAAAATAA	TAA	2693	2812	120	-	3	ATP6	MKVKMEITDLNGKVFVYLNTPTNLLSNFFTKVFNMLSLK*
ATA	ATATACAAATACTTTACCATTAAGGTCAGTAATTTCTATTTTTACTTTTATTGTTCTTTTAACTTGTTGTTTTGGAGGTTATTTTACTTACTCTTTTTGTCCTTGTGGAATGGTTGAATTTACTTTTGTTTATGCTGCTGTAGCGTGATTAAGTACTTTGTTAACTTTTATTTCAAGAGAAAAATTTTCAGTTTATATAAGAAAACCAGGAGACACATATTTGAAAACTCTTAG	TAG	2762	2995	234	+	2	ATP6	MYKYFTIKVSNFYFYFYCSFNLLFWSLFYLLFLSLWNGWIYFCLCCCSVIKYFVNFYFKSKIFSLYKKTSSHMFENS*
ATA	ATAAACAAAAGTAAATTCAACCATTCCACAAGGACAAAAAGAGTAAGTAAAATAACCTCCAAAACAACAAGTTAA	TAA	2820	2894	75	-	2	ATP6	MNKSKFNHSTSTKSVSKMTSKTTS*
TTG	TTGGAGGTTATTTTACTTACTCTTTTTGTCCTTGTGGAATGGTTGAATTTACTTTTGTTTATGCTGCTGTAG	TAG	2833	2904	72	+	1	ATP6	LEVILLTLFVLVEWLNLLLFMLL*
ATA	ATATGTGTCTCCTGGTTTTCTTATATAAACTGAAAATTTTTCTCTTGAAATAAAAGTTAA	TAA	2922	2981	60	-	2	ATP6	MCVSWFSYMNWKFFSWNKS*
ATT	ATTATTCTAACTAAATGACCAACAGTAATATTAACTGTTAAACGCACTGTTAAAGCAAGTGGACGAGAAAATTCTCTAACGATTTCAATTAATAGCATTCTAAGAGTTTTCAAATATGTGTCTCCTGGTTTTCTTATATAA	TAA	2954	3094	141	-	3	ATP6	IILTKWPTVMLTVKRTVKASGRENSLTISINSILSVFKYVSPGFLM*
TTG	TTGATAATCAAATATACTGATCACCTATTCTTAATTCTAATCCTTGATAAAGCATTATTCTAA	TAA	3085	3147	63	-	1	ATP6	LMIKYTDHLFLILILDKALF*
ATG	ATGAAGAAAACAAAACATTCTATTATAATGGCTAAAATTGATAATCAAATATACTGATCACCTATTCTTAATTCTAATCCTTGATAA	TAA	3098	3184	87	-	3	ATP6	MKKTKHSIMMAKIDNQMYWSPILNSNPW*
ATT	ATTAGAATTAAGAATAGGTGATCAGTATATTTGATTATCAATTTTAGCCATTATAATAGAATGTTTTGTTTTCTTCATTCAAAGTTATATTTTCTCTCGTTTAATTTTTTTATATCTTAA	TAA	3107	3226	120	+	2	ATP6	ISIKNSWSVYLIINFSHYNSMFCFLHSKLYFLSFNFFMS*
ATA	ATAAAAAAATTAAACGAGAGAAAATATAACTTTGAATGAAGAAAACAAAACATTCTATTATAA	TAA	3157	3219	63	-	1	ATP6	MKKLNESKYNFEWSKQNILL*
ATA	ATATCAACTAAGATGTGGTCCACCATTTCCAAATTAAAAGTTTGGCACTTTAAAACTTAA	TAA	3255	3314	60	-	2		MSTKMWSTISKLKVWHFKT*
TTG	TTGCTTTATGAACTCGTTAGTTGACGGATATCTTTTGCGCTTAAAACAAATGCACTTCTTATGCTATATCAACTAAGATGTGGTCCACCATTTCCAAATTAA	TAA	3278	3379	102	-	3		LLYELVSWRMSFALKTNALLMLYQLSCGPPFPN*
ATG	ATGAACTCGTTAGTTGACGGATATCTTTTGCGCTTAAAACAAATGCACTTCTTATGCTATATCAACTAA	TAA	3304	3372	69	-	1		MNSLVDGYLLRLKQMHFLCYIN*
ATT	ATTTGTTTTAAGCGCAAAAGATATCCGTCAACTAACGAGTTCATAAAGCAAGTCTTCTAA	TAA	3329	3388	60	+	2		ICFKRKSYPSTNEFMKQVF*
ATT	ATTTGTTCTAGGTTAAATCCTGCTCGTTTTTGATTGTTTTTATTTCTTTATTTACCTTGTTTTTAA	TAA	3389	3454	66	+	2		ICSSLNPARFWLFLFLYLPCF*
ATT	ATTCTGGTATATCTCTTGCTGCTTTTATTTAATAGAATAAAAACTACAGTTATCAATAAAAAAATTCTTCATCAAACAATAACGTTATTAGTCAAAATTCTTAATAATGTTAAAAACAAGGTAAATAAAGAAATAAAAACAATCAAAAACGAGCAGGATTTAACCTAG	TAG	3396	3563	168	-	2	ND2	ILVYLLLLLFNSMKTTVINKKILHQTMTLLVKILNNVKNKVNKEMKTIKNEQDLT*
ATA	ATAAAAGCAGCAAGAGATATACCAGAATTTTTAATTATTTTGTTATTCAAGAGTCTTTAG	TAG	3536	3595	60	+	2	ND2	MKAASDMPEFLIILLFKSL*
ATG	ATGTTATTTGTTACATTAAAAATTCAAAAGTGGAGCGGTGCTACACCAATTTTCAATAAAATAATAAAAAATTGTAATAGACCTCCTCTACAAAGAAGAAATAATAAACCTAAAGACTCTTGAATAACAAAATAA	TAA	3570	3704	135	-	2	ND2	MLFVTLKIQKWSGATPIFNKMMKNCNSPPLQSSNNKPKDSWMTK*
ATT	ATTACAATTTTTTATTATTTTATTGAAAATTGGTGTAGCACCGCTCCACTTTTGAATTTTTAA	TAA	3627	3689	63	+	3	ND2	ITIFYYFIENWCSTAPLLNF*
ATA	ATAATTAAAAATGTTATTTGTTACATTAAAAATTCAAAAGTGGAGCGGTGCTACACCAATTTTCAATAA	TAA	3646	3714	69	-	1	ND2	MIKNVICYIKNSKVERCYTNFQ*
ATA	ATATACACGGATCTTAACCAAAAAATTTGTAATAAAATAGTTAAAAATGGTAATTTTTGAAATGTTAAAAACCACATTAGCCCATAA	TAA	3711	3797	87	-	2	ND2	MYTDLNQKICNKMVKNGNFWNVKNHISP*
ATT	ATTTCAAAAATTACCATTTTTAACTATTTTATTACAAATTTTTTGGTTAAGATCCGTGTATATTTTGTTATTTGGTTTATTGATTTGTTATGTTCAAATTTTTGTCATAAAAAGTTATAA	TAA	3735	3854	120	+	3	ND2	ISKITIFNYFITNFLVKIRVYFVIWFIDLLCSNFCHKKL*
ATT	ATTGAAAAAAATACTCCCAAAACAATCCAATTAAAAGACTCTGTGGATGAAATAATTAACAAATTTTTATAA	TAA	3849	3920	72	-	2	ND2	IEKNTPKTIQLKDSVDEMINKFL*
ATA	ATAAAATGTATTAAACATTGAAAAAAATACTCCCAAAACAATCCAATTAAAAGACTCTGTGGATGAAATAATTAA	TAA	3862	3936	75	-	1	ND2	MKCIKHWKKYSQNNPIKSLCGWNN*
ATT	ATTGGATTGTTTTGGGAGTATTTTTTTCAATGTTTAATACATTTTATTTATTTATTTATTACTTTGTATTAA	TAA	3890	3961	72	+	2	ND2	IGLFWEYFFQCLMHFIYLFITLY*
ATT	ATTTTATTATTATTTGAAGTTTCTTCATTATTTTTCATTCTCAAGTTAATTAATCAAAATCTAAATGCCAATACAGATAAAAATATTGTAAAAAGCAAAAATAGAGTAAAGAATCTATCATATTTAAAAATTTCCCTCAATGAGAAAATTTTTACAAAAAATGAAACTCTAAATGGAATATTTAAAAATACTAATGTTGTTTCTCAATTAATAAAATTATAA	TAA	3999	4220	222	-	2	ND2	ILLLFEVSSLFFILKLINQNLNANTDKNIVKSKNSVKNLSYLKISLNEKIFTKNETLNGMFKNTNVVSQLMKL*
ATA	ATATTTAAAAATTTCCCTCAATGAGAAAATTTTTACAAAAAATGAAACTCTAAATGGAATATTTAA	TAA	4036	4101	66	-	1	ND2	MFKNFPQWENFYKKWNSKWNI*
ATG	ATGATAGATTCTTTACTCTATTTTTGCTTTTTACAATATTTTTATCTGTATTGGCATTTAGATTTTGATTAA	TAA	4100	4171	72	+	2	ND2	MMDSLLYFCFLQYFYLYWHLDFD*
ATA	ATAATTTATTTTATTATTATTTGAAGTTTCTTCATTATTTTTCATTCTCAAGTTAATTAA	TAA	4168	4227	60	-	1	ND2	MIYFIIIWSFFIIFHSQVN*
ATA	ATATTATATTATCTTGATAAGGTAAAGTTCCAGTTGGGAGAAGTAAGATGTAAAATAGATATTACTATGTTTGGTTACGGTCCAAAAAGATGCACATCTTTGCGATCTAGTTTAGAAAAAATATTTGTTTTTGGTGCAAAAGAGTTTGATTGCATTTAG	TAG	4285	4443	159	+	1		MLYYLDKVKFQLGEVSCKMDITMFGYGPKSCTSLRSSLEKMFVFGAKEFDCI*
ATA	ATAGTAATATCTATTTTACATCTTACTTCTCCCAACTGGAACTTTACCTTATCAAGATAA	TAA	4293	4352	60	-	2		MVMSILHLTSPNWNFTLSS*
ATG	ATGCAATCAAACTCTTTTGCACCAAAAACAAATATTTTTTCTAAACTAGATCGCAAAGATGTGCATCTTTTTGGACCGTAA	TAA	4359	4439	81	-	2		MQSNSFAPKTNIFSKLDRKDVHLFGP*
ATA	ATACTCCTAATATTCTTAGCCTCTTCAGGGCCATATTTTAATTATAAACTAAAAGAGTAA	TAA	4445	4504	60	-	3	CYTB	MLLMFLASSGPYFNYKLKE*
ATT	ATTAAAACTATACCCAATATACTACCAAAATTTCATCTTAATGTTAAAGTTTTTCTAGATGGCAATGTCACCAACATCCCATTAACAAAATTTAATAATCTATTATTAATTTTCAATACTCCTAATATTCTTAGCCTCTTCAGGGCCATATTTTAA	TAA	4464	4619	156	-	2	CYTB	IKTMPNMLPKFHLNVKVFLDGNVTNIPLTKFNNLLLIFNTPNILSLFSAMF*
TTG	TTGAAAATGCTATTAACCTATCGGGCGTATAATAAAATGCTAAAAATGTACCTGTTAAAATCTGAAAGATTAAAACTATACCCAATATACTACCAAAATTTCATCTTAATGTTAAAGTTTTTCTAG	TAG	4562	4687	126	-	3	CYTB	LKMLLTYRAYNKMLKMYLLKSESLKLYPMYYQNFILMLKFF*
ATT	ATTGGGTATAGTTTTAATCTTTCAGATTTTAACAGGTACATTTTTAGCATTTTATTATACGCCCGATAG	TAG	4602	4670	69	+	3	CYTB	IGYSFNLSDFNSYIFSILLYAR*
ATT	ATTGTTAAACCAGACATTCATACTTTTTTTAAACGATATCTTATAAAAAATAACCCTTTAAAAATATGTAAATACAAAAAAATAAAAAATAACCTGGCCCCATTAAAATGAAAAATTCGAAATACTCATCCAAAATTTACCTCATACATAATATACTGCACTGTTGAAAATGCTATTAACCTATCGGGCGTATAA	TAA	4656	4850	195	-	2	CYTB	IVKPDIHTFFKRYLMKNNPLKMCKYKKMKNNLAPLKWKIRNTHPKFTSYMMYCTVENAINLSGV*
ATT	ATTAAAATGAAAAATTCGAAATACTCATCCAAAATTTACCTCATACATAATATACTGCACTGTTGAAAATGCTATTAA	TAA	4672	4749	78	-	1	CYTB	IKMKNSKYSSKIYLMHNMLHCWKCY*
ATT	ATTTTCAACAGTGCAGTATATTATGTATGAGGTAAATTTTGGATGAGTATTTCGAATTTTTCATTTTAA	TAA	4680	4748	69	+	3	CYTB	IFNSAVYYVWGKFWMSISNFSF*
ATT	ATTTTGGATGAGTATTTCGAATTTTTCATTTTAATGGGGCCAGGTTATTTTTTATTTTTTTGTATTTACATATTTTTAAAGGGTTATTTTTTATAA	TAA	4715	4810	96	+	2	CYTB	ILDEYFEFFILMGPGYFLFFCIYMFLKGYFL*
ATT	ATTTTTTATAAGATATCGTTTAAAAAAAGTATGAATGTCTGGTTTAACAATTTATTTATTAGTAATAATAGAAGCTTTTATAGGTTATGTTTTAGTTTGAGCTCAAATAAGATTTTGAGCAGCAGTAGTTATTACTAG	TAG	4800	4937	138	+	3	CYTB	IFYKMSFKKSMNVWFNNLFISNNSSFYSLCFSLSSNKILSSSSYY*
ATT	ATTAAATGCCCCAATACAATAACTAGAATAGCTCACGGCAATAAAAAATGTAATACAAAAAAGAATTTTAATGTTGCCCCTGTAACACCAAAACCTCTTCAAATTCAAGTAACAATAGTTGGCCCTCAAATTGGAATAACTCTTAAAAGTCTAGTAATAACTACTGCTGCTCAAAATCTTATTTGAGCTCAAACTAAAACATAA	TAA	4884	5087	204	-	2	CYTB	IKCPNTMTSMAHGNKKCNTKKNFNVAPVTPKPLQIQVTMVGPQIGMTLKSLVMTTAAQNLIWAQTKT*
TTG	TTGAGGGCCAACTATTGTTACTTGAATTTGAAGAGGTTTTGGTGTTACAGGGGCAACATTAAAATTCTTTTTTGTATTACATTTTTTATTGCCGTGAGCTATTCTAGTTATTGTATTGGGGCATTTAATTTTTTTACACAGAACTGGTAG	TAG	4959	5108	150	+	3	CYTB	LSANYCYLNLKSFWCYSGNIKILFCITFFIAVSYSSYCIGAFNFFTQNW*
ATA	ATATGAACTGGCCTCATTATAGGGTCAGCTTCAATAAACATCTCTGCATCACCTAAATTAAACGGGTAA	TAA	5226	5294	69	-	2	CYTB	MWTGLIMGSASMNISASPKLNG*
ATA	ATATCACTCTGGAACAATATGAACTGGCCTCATTATAGGGTCAGCTTCAATAAACATCTCTGCATCACCTAA	TAA	5239	5310	72	-	1	CYTB	MSLWNNMNWPHYSVSFNKHLCIT*
ATA	ATATTGTTCCAGAGTGATATTTTTTATTTGCTTATGCAATTTTGCGTGCTATTCCAAATAAAGTCTTAG	TAG	5291	5359	69	+	2	CYTB	MLFQSDIFYLLMQFCVLFQMKS*
ATA	ATAAAAGAAAATAAAGGTCTTAAAATTGTAAAAGGGTCTTCTACAGTGCATTGACCTAGTCATCTTAAAATAGTAGATGAGATAATAAATATAAATACTAAAAATTTATTTAATTTGGTTAAACAAGAGGTATAA	TAA	5418	5552	135	-	2	CYTB	MKENKGLKIVKGSSTVHWPSHLKMVDEMMNMNTKNLFNLVKQEV*
ATT	ATTTTTAGTATTTATATTTATTATCTCATCTACTATTTTAAGATGACTAGGTCAATGCACTGTAGAAGACCCTTTTACAATTTTAAGACCTTTATTTTCTTTTATTTATTTTGGTTTAGCTTATTTAATATTGTTTATTTTTATAAGAAGTAA	TAA	5448	5600	153	+	3	CYTB	IFSIYIYYLIYYFKMTSSMHCSSPFYNFKTFIFFYLFWFSLFNIVYFYKK*
ATA	ATACTAGACATGTTTTATTATTTAAATAACAATTTACTTCTTATAAAAATAAACAATATTAAATAA	TAA	5568	5633	66	-	2		MLDMFYYLNNNLLLMKMNNIK*
ATA	ATAGCAATATCCTTACCTCAAGCAAAAGAAATAAATAACACAGAAAATAGTGTAAAAATAAATAATTCGTATAGTCCAAATTTAAAAAATATTACTAAAGATCTTAACATTCCGGCTGAGGCAAAAAATAAATTATATGCATACCTTGAAAGTCTTAAAATATGAAAATTATGAAATATAACATATCACAAATCTTTAGAACCTAAATCTAATGTATTAACTTATACTAGACATGTTTTATTATTTAAATAA	TAA	5605	5856	252	-	1	COX3	MAMSLPQAKEMNNTENSVKMNNSYSPNLKNITKDLNIPAEAKNKLYAYLESLKMWKLWNMTYHKSLEPKSNVLTYTSHVLLFK*
ATA	ATATTACTAAAGATCTTAACATTCCGGCTGAGGCAAAAAATAAATTATATGCATACCTTGAAAGTCTTAAAATATGAAAATTATGAAATATAA	TAA	5676	5768	93	-	2	COX3	MLLKILTFRLSQKMNYMHTLKVLKYENYEM*
ATT	ATTTGGACTATACGAATTATTTATTTTTACACTATTTTCTGTGTTATTTATTTCTTTTGCTTGAGGTAA	TAA	5776	5844	69	+	1	COX3	IWTMRIIYFYTIFCVIYFFCLS*
TTG	TTGGACTATACGAATTATTTATTTTTACACTATTTTCTGTGTTATTTATTTCTTTTGCTTGAGGTAAGGATATTGCTATAG	TAG	5778	5858	81	+	3	COX3	LDYTNYLFLHYFLCYLFLLLEVSMLL*
ATT	ATTATACTATTAGTACATCTTTTATTTCTAAGTAATCTGTGATGTGCTCAAGTTACTGTAACACCACTCCTTAATAAAATAATTGTATTTAATAACGGTACACCAAATGGATTAACTAAGTGCATTCCAAAAGGTGATCAAGTCTCTCCCAACTCGTGTACTGGTACTAGAGCAGCATCAAAAAATGTTCAAAAAATACAAAAGAAGAATATAAACTCCCTAAACACAAATAAAATTACTCCGAATTTAAACCCGTCTATAACGAAAAAATTATGGTAA	TAA	5872	6150	279	-	1	COX3	IMLLVHLLFLSNLWCAQVTVTPLLNKMIVFNNGTPNGLTKCIPKGDQVSPNSCTGTSAASKNVQKMQKKNMNSLNTNKITPNLNPSMTKKLW*
TTG	TTGTGTTTAGGGAGTTTATATTCTTCTTTTGTATTTTTTGAACATTTTTTGATGCTGCTCTAG	TAG	5922	5984	63	+	3	COX3	LCLGSLYSSFVFFEHFLMLL*
ATT	ATTCTTCTTTTGTATTTTTTGAACATTTTTTGATGCTGCTCTAGTACCAGTACACGAGTTGGGAGAGACTTGATCACCTTTTGGAATGCACTTAGTTAA	TAA	5941	6039	99	+	1	COX3	ILLLYFLNIFWCCSSTSTRVGSDLITFWNALS*
ATT	ATTTGGTGTACCGTTATTAAATACAATTATTTTATTAAGGAGTGGTGTTACAGTAACTTGAGCACATCACAGATTACTTAG	TAG	6043	6123	81	+	1	COX3	IWCTVIKYNYFIKEWCYSNLSTSQIT*
ATA	ATAAAAAATCCTTCCAAATACTCCGTCTGCAATAGAAAATCTAGCTTCTATATACTCTATTAA	TAA	6191	6253	63	-	3	COX3	MKNPSKYSVCNSKSSFYMLY*
ATT	ATTTTCTATTGCAGACGGAGTATTTGGAAGGATTTTTTATTTATCTACGGGATTTCACGGAATTCATGTCTTGTGTGGTGGTTTGTTCTTAGCATTTAA	TAA	6214	6312	99	+	1	COX3	IFYCSRSIWKDFLFIYGISRNSCLVWWFVLSI*
TTG	TTGCAGACGGAGTATTTGGAAGGATTTTTTATTTATCTACGGGATTTCACGGAATTCATGTCTTGTGTGGTGGTTTGTTCTTAG	TAG	6222	6305	84	+	3	COX3	LQTEYLEGFFIYLRDFTEFMSCVVVCS*
ATT	ATTTTAATTATAATCATCATCTGGGGTTGGAATTTGCTATTTTATATTGACATTTTGTTGATGTAG	TAG	6336	6401	66	+	3	COX3	ILIMIIIWGWNLLFYIDILLM*
ATT	ATTTGCTATTTTATATTGACATTTTGTTGATGTAGTGTGATTATTTTTATTTGTGTTTGTTTATTGATGATCTTACTAATATAG	TAG	6367	6450	84	+	1	COX3	ICYFMLTFCWCSVIIFICVCLLMILLM*
ATA	ATATATTCTAAATTAAACTATCATAGCTATATTAGTAAGATCATCAATAAACAAACACAAATAAAAATAATCACACTACATCAACAAAATGTCAATATAAAATAG	TAG	6372	6476	105	-	2		MYSKLNYHSYISKIINKQTQMKMITLHQQNVNMK*
ATA	ATAGGTTTAAAAAGTCATAATAAGGAGATAAAAAGAAATTCTAACAAAGCTACTAGAAACCTTATAATTACAAGTTATATATTCTAA	TAA	6466	6552	87	-	1	ND4	MGLKSHNKEMKSNSNKATSNLMITSYMF*
ATA	ATAACTTGTAATTATAAGGTTTCTAGTAGCTTTGTTAGAATTTCTTTTTATCTCCTTATTATGACTTTTTAA	TAA	6475	6546	72	+	1		MTCNYKVSSSFVSISFYLLIMTF*
ATT	ATTATAACCAAAATTGGAAATATAGATAATTCAAAAAACATATATAATATTATTATATTACTAGGAATAAAAAAAATAATACAAATAAATACTAAAATTTCAGATAAAATCAATAAATTATTATTTTTTTCTCTAATAACAATAATACCTAAAATAAATAATCTTATAACAATCAATAAAATAAATCTATATGAATCTAATACTAAAAATAGTCCGCCTCATGAAAAATTATTAAAAATTAAAAACCTAAACATCACTGTAAATAATAAAAAATAA	TAA	6553	6828	276	-	1	ND4	IMTKIGNMDNSKNMYNIIMLLGMKKMMQMNTKISDKINKLLFFSLMTMMPKMNNLMTINKMNLYESNTKNSPPHEKLLKIKNLNITVNNKK*
ATT	ATTATATATGTTTTTTGAATTATCTATATTTCCAATTTTGGTTATAATTCTAGGTTATGGTTCTCAAATTGAAAAAATTAA	TAA	6781	6861	81	+	1	ND4	IMYVFWIIYISNFGYNSSLWFSNWKN*
ATA	ATACAAATAAAAATGGGAATGAACAAAAAGCTGCATAAAATATTAAATAATAAGAGGAGTTAA	TAA	6858	6920	63	-	2	ND4	MQMKMGMNKKLHKMLNNKSS*
ATG	ATGCAGCTTTTTGTTCATTCCCATTTTTATTTGTATATTTTAAGAGTAATTTTTTATTGGTTTTTACTTACTATAATTTTGTTATTTCTTGAGAAATATTTTTTATTCTTAGTTTAA	TAA	6885	7001	117	+	3	ND4	MQLFVHSHFYLYILSVIFYWFLLTMILLFLEKYFLFLV*
ATT	ATTGGAAATTTTATTATAAATCTTAAACTAAGAATAAAAAATATTTCTCAAGAAATAACAAAATTATAG	TAG	6955	7023	69	-	1	ND4	IGNFIMNLKLSMKNISQEMTKL*
ATT	ATTATCCCTAAAAATGCAATTAAAATTCATACATTGTTGTGTACAAATCTTAAACTACCTAAAATACGTAAAAATCCCGCTGTGCCTAATTTTAATAGTAATCCAGCTAAAAGTATTCTAGCTGTTGTAGGAGCCTCTACATGAGCTTTAGGTAATCAAAGATGTAAAAAATAA	TAA	7024	7197	174	-	1	ND4	IIPKNAIKIHTLLCTNLKLPKMRKNPAVPNFNSNPAKSILAVVGASTWALGNQSCKK*
ATA	ATACCAGTGATAATAATAAAAACCTTATATGAGTGACTGAAGAATAAGCTGCTAAAGCCTTTGAATCTCTTTGAAACACACAACAAAAAGATCCTAAAATTATCCCTAAAAATGCAATTAAAATTCATACATTGTTGTGTACAAATCTTAAACTACCTAAAATACGTAAAAATCCCGCTGTGCCTAATTTTAATAGTAATCCAGCTAAAAGTATTCTAG	TAG	7077	7295	219	-	2	ND4	MPVMMMKTLYEWLKNKLLKPLNLFETHNKKILKLSLKMQLKFMHCCVQILNYLKYVKIPLCLILMVIQLKVF*
ATT	ATTTGTACACAACAATGTATGAATTTTAATTGCATTTTTAGGGATAATTTTAGGATCTTTTTGTTGTGTGTTTCAAAGAGATTCAAAGGCTTTAGCAGCTTATTCTTCAGTCACTCATATAAGGTTTTTATTATTATCACTGGTATTTATCACAATGAGTAG	TAG	7150	7311	162	+	1	ND4	ICTQQCMNFNCIFSDNFSIFLLCVSKSFKGFSSLFFSHSYKVFIIITGIYHNE*
ATA	ATAAGCATAACTCTTCTAATTTTACTACTCATTGTGATAAATACCAGTGATAATAATAAAAACCTTATATGAGTGACTGAAGAATAA	TAA	7249	7335	87	-	1	ND4	MSMTLLILLLIVMNTSDNNKNLMWVTEE*
ATA	ATAAATTATACGCCTCCCAGATGTATGATAAAATTCACCAATAAGGTAAAACATAAGTGTAGATGTATAACCGTGTGCTAG	TAG	7337	7417	81	-	3	ND4	MNYTPPSCMMKFTNKVKHKCSCMTVC*
ATA	ATACATCTACACTTATGTTTTACCTTATTGGTGAATTTTATCATACATCTGGGAGGCGTATAA	TAA	7350	7412	63	+	3	ND4	MHLHLCFTLLVNFIMHLGGV*
ATA	ATAAAAATTATTACAAATATACTTTTTCTAATTAATATACTATTAGAAATAACTAAAAATTCTGATAAAAATGACAAAGAAGGTGGTACACCCCTATTTGATAAAAATACAACTGAAAACAAAATACCTATAATTATTCTAGATCTAAAAAATCTACTTATAAAATAA	TAA	7414	7581	168	-	1	ND4	MKIITNMLFLINMLLEMTKNSDKNDKEGGTPLFDKNTTENKMPMIILDLKNLLMK*
ATT	ATTCTGATAAAAATGACAAAGAAGGTGGTACACCCCTATTTGATAAAAATACAACTGAAAACAAAATACCTATAA	TAA	7449	7523	75	-	2	ND4	ILMKMTKKVVHPYLMKMQLKTKYL*
TTG	TTGTATTTTTATCAAATAGGGGTGTACCACCTTCTTTGTCATTTTTATCAGAATTTTTAG	TAG	7470	7529	60	+	3	ND4	LYFYQMGVYHLLCHFYQNF*
ATA	ATAGTAAAAAGATACTACAAAATAAATAAAAATTATTACAAATATACTTTTTCTAATTAA	TAA	7547	7606	60	-	3	ND4	MVKSYYKMNKNYYKYTFSN*
ATT	ATTTGTAATAATTTTTATTTATTTTGTAGTATCTTTTTACTATTCTTTATTTTTGATTACAAGATCTTTAATAGGAAAAGGTTACCATAA	TAA	7564	7653	90	+	1	ND4	ICNNFYLFCSIFLLFFIFDYKIFNSKSLP*
ATT	ATTATTAGTAAAACACACTTAATCAAAATACATTATATATTATTAAGACTAATGGTGCTGAAAACCCTACATTTCAAGTATTAA	TAA	7656	7739	84	-	2		IISKTHLIKMHYMLLSLMVLKTLHFKY*
ATA	ATACTTAAAATAAAAATTTTACTTTTAAACATAATTATTAGCACATTATTAAAAATAATGTACTAA	TAA	7768	7833	66	-	1		MLKMKILLLNMIISTLLKMMY*
ATT	ATTATTTTTAATAATGTGCTAATAATTATGTTTAAAAGTAAAATTTTTATTTTAAGTATTCAACTTTTAAATTAA	TAA	7775	7849	75	+	2		IIFNNVLMIMFKSKIFILSIQLLN*
ATA	ATATCTTTATGATTAGATCTCTCTAATCAAACTGCCAATCCTCCTTGATATTTTTTATAA	TAA	7853	7912	60	-	3	COX1	MSLWLDLSNQTANPPWYFL*
ATA	ATAAAGATATCGGAACTCTTTATTTTATTTTTGGACTTTGATCTGGTATGGTTGGTACTAGATTTTCTTTATTAA	TAA	7903	7977	75	+	1	COX1	MKMSELFILFLDFDLVWLVLDFLY*
ATA	ATATCTACAAAACAAGCATCTAAAATTAATAATATAGATGTAGGTAATAACCAAAATCTTAAATTATTTAAACGTGGAAATCTTATATCAGGTGCTCCTAACATAAGTGGTAATAATCAGTTACCAAAACCACCGATTATAGTAGGTATTACCATAAAAAAAATTATTAAAATAGCATGAGCTGTAATAACTGAATTATACAACTGTCCATTCCTAAGAAAAAAACCTGGTTTAGCTAATTCTAAACGAATTAATAAAGAAAATCTAGTACCAACCATACCAGATCAAAGTCCAAAAATAAAATAA	TAA	7922	8227	306	-	3	COX1	MSTKQASKINNMDVGNNQNLKLFKRGNLMSGAPNMSGNNQLPKPPIMVGITMKKIIKMAWAVMTELYNCPFLSKKPGLANSKRINKENLVPTMPDQSPKMK*
ATG	ATGAGCTGTAATAACTGAATTATACAACTGTCCATTCCTAAGAAAAAAACCTGGTTTAGCTAA	TAA	7989	8051	63	-	2	COX1	MSCNNWIMQLSIPKKKTWFS*
ATA	ATAACCAAAATCTTAAATTATTTAAACGTGGAAATCTTATATCAGGTGCTCCTAACATAA	TAA	8122	8181	60	-	1	COX1	MTKILNYLNVEILYQVLLT*
ATT	ATTTTGGTTATTACCTACATCTATATTATTAATTTTAGATGCTTGTTTTGTAGATATAGGTTGTGGGACTAG	TAG	8171	8242	72	+	2	COX1	ILVITYIYIINFSCLFCSYSLWD*
ATA	ATAAGAGGATTACCTCCAGTTCTTGGATCAAAAAATGAAGTATTTAAATTACGATCAGTTAACAACATAGTAATAGCCCCTGCTAAAACCGGTAGAGATAAAACCAGTAAAAACACTGTTACAAATACAGTTCAAACAAATAAAGTTATATGTTCTAATGAAATAGAACTTCTACGTAAATTTTTAGTAGTACACATAAAATTAATACCACCTAAGATAGATCTTAACCCTGCTGCATGTAAACTAAAAATAGCTAAATCTACTCTACTTCCAGGGTGCCCCATTGTTCTTAAAGGTGGGTAG	TAG	8252	8554	303	-	3	COX1	MSGLPPVLGSKNEVFKLRSVNNMVMAPAKTGSDKTSKNTVTNTVQTNKVMCSNEMELLRKFLVVHMKLMPPKMDLNPAACKLKMAKSTLLPGCPIVLKGG*
ATA	ATAAAACCAGTAAAAACACTGTTACAAATACAGTTCAAACAAATAAAGTTATATGTTCTAATGAAATAG	TAG	8389	8457	69	-	1	COX1	MKPVKTLLQMQFKQMKLYVLMK*
ATT	ATTAGAACATATAACTTTATTTGTTTGAACTGTATTTGTAACAGTGTTTTTACTGGTTTTATCTCTACCGGTTTTAGCAGGGGCTATTACTATGTTGTTAACTGATCGTAA	TAA	8396	8506	111	+	2	COX1	ISTYNFICLNCICNSVFTGFISTGFSSGYYYVVNWS*
ATA	ATATACTTCAGGATGACCAAAAAATCAAAACAAATGTTGATAAATAAGAGGATTACCTCCAGTTCTTGGATCAAAAAATGAAGTATTTAA	TAA	8508	8597	90	-	2	COX1	MYFSMTKKSKQMLMNKSITSSSWIKKWSI*
ATA	ATACTTCATTTTTTGATCCAAGAACTGGAGGTAATCCTCTTATTTATCAACATTTGTTTTGATTTTTTGGTCATCCTGAAGTATATATTTTGATTTTACCAGCTTTTGGTATTGTCAGACAATCTACACTTTATTTAA	TAA	8512	8649	138	+	1	COX1	MLHFLIQELEVILLFINICFDFLVILKYMFWFYQLLVLSDNLHFI*
ATT	ATTGTCTGACAATACCAAAAGCTGGTAAAATCAAAATATATACTTCAGGATGACCAAAAAATCAAAACAAATGTTGATAAATAA	TAA	8551	8634	84	-	1	COX1	IVWQYQKLVKSKYMLQDDQKIKTNVDK*
ATA	ATACCAAAAGCTGGTAAAATCAAAATATATACTTCAGGATGACCAAAAAATCAAAACAAATGTTGATAA	TAA	8555	8623	69	-	3	COX1	MPKAGKIKMYTSGWPKNQNKCW*
TTG	TTGATTTTTTGGTCATCCTGAAGTATATATTTTGATTTTACCAGCTTTTGGTATTGTCAGACAATCTACACTTTATTTAACAGGAAAAAAAGAAGTTTTTGGTGCTTTGGGTATAGTTTATGCAATTTTAAGAATTGGTTTAATTGGTTGTGTAGTATGAGCTCACCATATGTATACAGTAGGTATAGATTTGGATTCACGTGCTTATTTTTCGGCTGCTACTATAGTTATTGCAGTGCCAACAGGTGTTAA	TAA	8570	8821	252	+	2	COX1	LIFWSSWSMYFDFTSFWYCQTIYTLFNSKKSSFWCFGYSLCNFKNWFNWLCSMSSPYVYSSYSFGFTCLFFGCYYSYCSANSC*
ATA	ATACTACACAACCAATTAAACCAATTCTTAAAATTGCATAAACTATACCCAAAGCACCAAAAACTTCTTTTTTTCCTGTTAAATAAAGTGTAG	TAG	8635	8727	93	-	1	COX1	MLHNQLNQFLKLHKLYPKHQKLLFFLLNKV*
ATA	ATACCTACTGTATACATATGGTGAGCTCATACTACACAACCAATTAAACCAATTCTTAAAATTGCATAA	TAA	8687	8755	69	-	3	COX1	MPTVYMWWAHTTQPIKPILKIA*
ATA	ATAAGCACGTGAATCCAAATCTATACCTACTGTATACATATGGTGAGCTCATACTACACAACCAATTAA	TAA	8709	8777	69	-	2	COX1	MSTWIQIYTYCMHMVSSYYTTN*
ATA	ATAATATCCAATCTTGAATTAGATAATACAACACCTGTCAACCCACCTAAAGTAAACAAAAAAATAAAACCCAATACTCACAATAAAAGTGGATTAAATACCATTTTTATACCAAATAATGTAGCCAATCATCTAAACACTTTAACACCTGTTGGCACTGCAATAACTATAGTAGCAGCCGAAAAATAA	TAA	8774	8962	189	-	3	COX1	MMSNLELDNTTPVNPPKVNKKMKPNTHNKSGLNTIFMPNNVANHLNTLTPVGTAMTMVAAEK*
ATT	ATTGTGAGTATTGGGTTTTATTTTTTTGTTTACTTTAGGTGGGTTGACAGGTGTTGTATTATCTAA	TAA	8879	8944	66	+	2	COX1	IVSIGFYFFVYFSWVDSCCII*
ATA	ATAAATAATAAAATAAATACTGCAGATATCATAAGTTTATCTAACACATACCCTGTAATAAATCTTCATCATAGTGTAACACCCGTGAAAATCCCAAAAACAGCTCCTAAACTTAAAACATAA	TAA	8999	9121	123	-	3	COX1	MNNKMNTADIMSLSNTYPVMNLHHSVTPVKIPKTAPKLKT*
ATT	ATTTATTTTATTATTTATTGGGGTAAATTTAACATTTTTCCCGCTACATTTTGCAGGACTACACGGGTTCCCACGTAA	TAA	9104	9181	78	+	2	COX1	IYFIIYWGKFNIFPATFCSTTRVPT*
ATA	ATACCGAATAAACATCAGGGTAATCTAAATATTTACGTGGGAACCCGTGTAGTCCTGCAAAATGTAGCGGGAAAAATGTTAAATTTACCCCAATAA	TAA	9118	9213	96	-	1	COX1	MPNKHQGNLNIYVGTRVVLQNVAGKMLNLPQ*
ATA	ATATTTAGATTACCCTGATGTTTATTCGGTATGAAATATTATTGCCTCTTATGGTTCTATTATTAG	TAG	9182	9247	66	+	2	COX1	MFSLPWCLFGMKYYCLLWFYY*
ATT	ATTACCCTGATGTTTATTCGGTATGAAATATTATTGCCTCTTATGGTTCTATTATTAGAACTGCAGGACTATTCTTATTTATTTATGTATTATTAG	TAG	9190	9285	96	+	1	COX1	ITLMFIRYEMLLPLMVLLLELQDYSYLFMYY*
ATA	ATAAATCTCAGACTGATAACTGTGACCAAATACATAATTACTCATACAATACTCAGGTCTTCTATTAGAATAATAATCTCTAATTACTAA	TAA	9306	9395	90	-	2	COX1	MNLSLMTVTKYMITHTMLSSSISMMISNY*
ATT	ATTATTATTCTAATAGAAGACCTGAGTATTGTATGAGTAATTATGTATTTGGTCACAGTTATCAGTCTGAGATTTATTTTAGAACTACTAGATTAA	TAA	9319	9414	96	+	1	COX1	IIILMEDLSIVWVIMYLVTVISLSFILELLD*
ATA	ATACTTTTTTATACTAAAACTTTTAATAAGAGAAAACCACCTCAAGGGTATGAACCTTACAGACTTAATTATCCTATCTTACTAAAAACCAATACCATTTAA	TAA	9459	9560	102	-	2		MLFYTKTFNKSKPPQGYEPYSLNYPILLKTNTI*
ATT	ATTGACAATAAAATATACTTTTTTATACTAAAACTTTTAATAAGAGAAAACCACCTCAAGGGTATGAACCTTACAGACTTAATTATCCTATCTTACTAA	TAA	9476	9574	99	-	3		IDNKMYFFMLKLLMSENHLKGMNLTDLIILSY*
ATA	ATAATTAAGTCTGTAAGGTTCATACCCTTGAGGTGGTTTTCTCTTATTAAAAGTTTTAGTATAAAAAAGTATATTTTATTGTCAATAAAAAGGTAA	TAA	9489	9584	96	+	3		MIKSVSFMPLSWFSLIKSFSMKKYILLSMKS*
ATA	ATACTGAATTATACTAAAGAATCTAAAGTTTTTACCTTTTTATTGACAATAAAATATACTTTTTTATACTAA	TAA	9544	9615	72	-	1		MLNYTKESKVFTFLLTMKYTFLY*
ATT	ATTAATCCTCAAAACCTTTTGATTGGAAGTCAAACATACTGAATTATACTAAAGAATCTAAAGTTTTTACCTTTTTATTGACAATAA	TAA	9564	9650	87	-	2	COX2	INPQNLLIGSQTYWIMLKNLKFLPFYWQ*
ATA	ATAATTTTTTTCAAGGATATAATTTACTATTTCAGCATAGTTTATTTGCTAGTTATATAG	TAG	9653	9712	60	+	2	COX2	MIFFKDMIYYFSMVYLLVM*
ATT	ATTAAATATCCAAACAATAAAGTAACAAACACTAAAACTCCCAACAATAAACTACAATTAAACCTATGAAATCAATCTATATAA	TAA	9705	9788	84	-	2	COX2	IKYPNNKVTNTKTPNNKLQLNLWNQSM*
ATT	ATTGTTGGGAGTTTTAGTGTTTGTTACTTTATTGTTTGGATATTTAATTTTTGGTACTTTTTATTTTAA	TAA	9741	9809	69	+	3	COX2	IVGSFSVCYFIVWMFNFWYFLF*
TTG	TTGGTACTTTTTATTTTAAAAGAAAAAAAATTGAGTATCAGTTTGGTGAATTATTGTGTAGTATTTTTCCAACTATTATTTTATTAA	TAA	9791	9877	87	+	2	COX2	LVLFILKEKKLSISLVNYCVVFFQLLFY*
ATT	ATTTGTATTAATAAAATAATAGTTGGAAAAATACTACACAATAATTCACCAAACTGATACTCAATTTTTTTTCTTTTAAAATAA	TAA	9801	9884	84	-	2	COX2	ICINKMMVGKMLHNNSPNWYSIFFLLK*
ATA	ATATCTCTATATTCATATCTTCAATATCACTGATGTCCTGTAACCTTAACTGTTAAATTTCTATCTAAATTTATTAATCCGTAA	TAA	9912	9995	84	-	2	COX2	MSLYSYLQYHWCPVTLTVKFLSKFINP*
ATA	ATAAACGTGGTTCACCTAAACTTAATTGATCTAGTGATTTTATATAAGAGTCAAATTCTAACCCAGGAATATCTCTATATTCATATCTTCAATATCACTGATGTCCTGTAA	TAA	9953	10063	111	-	3	COX2	MNVVHLNLIDLVILYKSQILTQEYLYIHIFNITDVL*
ATT	ATTTGACTCTTATATAAAATCACTAGATCAATTAAGTTTAGGTGAACCACGTTTATTAGAAGTTGATAA	TAA	10008	10076	69	+	3	COX2	IWLLYKITSSIKFSWTTFISSW*
ATT	ATTCCTCTTATAGCATCTAATTTTACAGATAAAGAATTTAATGCCCAAGCATGAATAACATCAGCAGATGTAATACAAAAACGAATGTTAGTATCACAAGGAATAACACAACGATTATCAACTTCTAATAAACGTGGTTCACCTAAACTTAATTGATCTAGTGATTTTATATAA	TAA	10017	10190	174	-	2	COX2	IPLMASNFTDKEFNAQAWMTSADVMQKRMLVSQGMTQRLSTSNKRGSPKLNWSSDFM*
ATG	ATGAATAACATCAGCAGATGTAATACAAAAACGAATGTTAGTATCACAAGGAATAACACAACGATTATCAACTTCTAA	TAA	10063	10140	78	-	1	COX2	MNNISSCNTKTNVSITSNNTTIINF*
TTG	TTGATAATCGTTGTGTTATTCCTTGTGATACTAACATTCGTTTTTGTATTACATCTGCTGATGTTATTCATGCTTGGGCATTAA	TAA	10070	10153	84	+	2	COX2	LMIVVLFLVMLTFVFVLHLLMLFMLGH*
TTG	TTGTATTACATCTGCTGATGTTATTCATGCTTGGGCATTAAATTCTTTATCTGTAAAATTAGATGCTATAAGAGGAATTTTAAGAACATTTAG	TAG	10113	10205	93	+	3	COX2	LYYICWCYSCLGIKFFICKISCYKSNFKNI*
ATG	ATGATTTGCTCCACAAATCTCTGAACATTGACCATAAAAAACTCCCACTATAGGAAACCTGTAACTAAATGTTCTTAA	TAA	10192	10269	78	-	1	COX2	MICSTNLWTLTMKNSHYSKPVTKCS*
ATT	ATTAAGCTAAATTATTCTATAGTACCAAAACATCATCTTTTAAAATTATCCAATAATGTTACCTCTAAAGCAATTGGTATAAAACTATGATTTGCTCCACAAATCTCTGAACATTGACCATAA	TAA	10233	10355	123	-	2		IKLNYSMVPKHHLLKLSNNVTSKAIGMKLWFAPQISEHWP*
ATA	ATAGTTTATATTAAAATGTTTACTTGTGGTGTAAGAGAATATAGAGCTTTAAATTTTACTTGTTTAAATATTGGTATTGCATACTATTACAATAAAATTTCATGTTAA	TAA	10354	10461	108	+	1		MVYIKMFTCGVSEYSALNFTCLNIGIAYYYNKISC*
ATA	ATACCAATATTTAAACAAGTAAAATTTAAAGCTCTATATTCTCTTACACCACAAGTAAACATTTTAATATAA	TAA	10359	10430	72	-	2		MPMFKQVKFKALYSLTPQVNILM*
TTG	TTGTTTCTATTTTTCATTAACATGAAATTTTATTGTAATAGTATGCAATACCAATATTTAAACAAGTAA	TAA	10409	10477	69	-	3		LFLFFINMKFYCNSMQYQYLNK*
ATT	ATTTACTCTACCCTTTGTTTCTATTTTTCATTAACATGAAATTTTATTGTAATAGTATGCAATACCAATATTTAA	TAA	10417	10491	75	-	1		IYSTLCFYFSLTWNFIVMVCNTNI*
ATA	ATAAAAATAAAAACAGTTATCACAAAGGTCGACATATCAACTCTAATAAATATAATTTTTAGTATGAAACAATAA	TAA	10499	10573	75	-	3		MKMKTVITKVDMSTLMNMIFSMKQ*
ATA	ATACTAAAAATTATATTTATTAGAGTTGATATGTCGACCTTTGTGATAACTGTTTTTATTTTTATATTAGAAAATTATATATTATATAATTATTTTAGGAAATTTAAAATTTGAAGTGTTTTAAATTTATGTTTTACAACATTTTCCTAA	TAA	10509	10658	150	+	3		MLKIMFISVDMSTFVMTVFIFMLENYMLYNYFSKFKIWSVLNLCFTTFS*
TTG	TTGAAGTGTTTTAAATTTATGTTTTACAACATTTTCCTAATTTTATTTAAGTTTAATTTTTAA	TAA	10619	10681	63	+	2		LKCFKFMFYNIFLILFKFNF*
ATT	ATTAGTAAATTTTATAAATTTAATTTATTATTAAAATATAATTGAAGAACTTGAAGTCTTGATCAAATGTTTTTTAAAGACTTAGGCTTTATATTAAAGCTGGCTTCTGCCCTATGATATTTAAATGGCAGTCTTAGCGTGAGGACATTAAGGTAG	TAG	10716	10871	156	+	3		ISKFYKFNLLLKYNWSTWSLDQMFFKDLGFMLKLASALWYLNGSLSVSTLS*
ATA	ATAAAGCCTAAGTCTTTAAAAAACATTTGATCAAGACTTCAAGTTCTTCAATTATATTTTAATAATAAATTAAATTTATAA	TAA	10727	10807	81	-	3		MKPKSLKNIWSSLQVLQLYFNNKLNL*
ATA	ATAACTTCATTCATACTGGAACTCAATAAAAGCACAAATTATTTTGCTACCTTAATGTCCTCACGCTAA	TAA	10849	10917	69	-	1		MTSFMLELNKSTNYFATLMSSR*
ATA	ATAATTTGTGCTTTTATTGAGTTCCAGTATGAATGAAGTTATTGGTTAGTTCTATTTATGTTTTATGTTTGAATTTAA	TAA	10876	10953	78	+	1		MICAFIEFQYEWSYWLVLFMFYVWI*
TTG	TTGTGCTTTTATTGAGTTCCAGTATGAATGAAGTTATTGGTTAGTTCTATTTATGTTTTATGTTTGAATTTAATTTTTATTTAA	TAA	10881	10964	84	+	3		LCFYWVPVWMKLLVSSIYVLCLNLIFI*
ATG	ATGTTTGAATTTAATTTTTATTTAAGAAAAAATAAATATATTTATACAAAGATAAGTCTTCGGAAATTCTGTTATTACACAATTAAATAA	TAA	10940	11029	90	+	2		MFEFNFYLSKNKYIYTKMSLRKFCYYTIK*
TTG	TTGTGTAATAACAGAATTTCCGAAGACTTATCTTTGTATAAATATATTTATTTTTTCTTAAATAAAAATTAA	TAA	10950	11021	72	-	2		LCNNSISEDLSLYKYIYFFLNKN*
ATA	ATAGTGAAATACTATTATATAATATTCTGCCCTAGAAAATTTATTACACAATTATTTAATTGTGTAATAACAGAATTTCCGAAGACTTATCTTTGTATAAATATATTTATTTTTTCTTAA	TAA	10961	11080	120	-	3		MVKYYYMMFCPSKFITQLFNCVMTEFPKTYLCMNMFIFS*
ATT	ATTATCTGAATACAACATCGATGTAAAACTTACCTTACTATAAGTACTAGATTAGGTATGATTTTCTGTTAA	TAA	11107	11178	72	-	1		IIWMQHRCKTYLTMSTSLGMIFC*
ATA	ATATTTATCAAGATAAACAATTCTATCTCACAATGAATTAAACTAATATCACGTCAGATTAATTAA	TAA	11220	11285	66	-	2		MFIKMNNSISQWIKLMSRQIN*
TTG	TTGTGAGATAGAATTGTTTATCTTGATAAATATTTATATTTAATACATTTAGTACGAAAGGAACATTGTAAAAGTTTTAAACTTTAA	TAA	11253	11339	87	+	3		LWDSIVYLDKYLYLMHLVRKEHCKSFKL*
ATT	ATTAATAGCACTAAAATAAAGATTTCAAAATCTTTAAAGTTTAAAACTTTTACAATGTTCCTTTCGTACTAA	TAA	11301	11372	72	-	2	ND3	INSTKMKISKSLKFKTFTMFLSY*
ATG	ATGAAGATGAATATTATTAAAAACCTGATATACGAACTTAAATCTGATACTAAAATACCTAAAAACATAACAATTTCTAAATCAAAAATAACAAATATCAATATCATAATAAAAAAATGAATTCTAAAAGAATTTTGAATTTTTCCAACTCTTACAAAACCACATTCAAACGCTCTAATTTTATTTTTTCCTATATCCTTAATTCTTAATAAAAAATTAATCAAATAA	TAA	11409	11636	228	-	2	ND3	MKMNIIKNLMYELKSDTKMPKNMTISKSKMTNINIMMKKWILKEFWIFPTLTKPHSNALILFFPMSLILNKKLIK*
ATG	ATGAATTCTAAAAGAATTTTGAATTTTTCCAACTCTTACAAAACCACATTCAAACGCTCTAATTTTATTTTTTCCTATATCCTTAATTCTTAA	TAA	11428	11520	93	-	1	ND3	MNSKSILNFSNSYKTTFKRSNFIFSYILNS*
TTG	TTGGAAAAATTCAAAATTCTTTTAGAATTCATTTTTTTATTATGATATTGATATTTGTTATTTTTGATTTAG	TAG	11489	11560	72	+	2	ND3	LEKFKILLEFIFLLWYWYLLFLI*
ATT	ATTGATATTTGTTATTTTTGATTTAGAAATTGTTATGTTTTTAGGTATTTTAGTATCAGATTTAAGTTCGTATATCAGGTTTTTAATAATATTCATCTTCATCTTGGGAGGATTTTACATAGAGTGATGATATGGTAA	TAA	11535	11672	138	+	3	ND3	IDICYFWFSNCYVFSYFSISFKFVYQVFNNIHLHLGSILHSVMMW*
ATT	ATTCCTAATTTAAATGTGGGTATAAGCCAAACACTAATTCCACCTATAAAAAAAACAAATCCAATCAAAAAAATAGAAATATTAATTAAATTACTCAAACTAATTTACCATATCATCACTCTATGTAAAATCCTCCCAAGATGAAGATGAATATTATTAAAAACCTGATATACGAACTTAAATCTGATACTAAAATACCTAAAAACATAA	TAA	11567	11776	210	-	3	ND5	IPNLNVGMSQTLIPPMKKTNPIKKMEMLIKLLKLIYHIITLCKILPSWSWMLLKTWYTNLNLMLKYLKT*
ATA	ATACCCAATAAATCTCATCTTAGTAACATTGTAAAAATACTGTTTCTAAAATTTAGCCTAAACATTCTACCTACGAAAATTAACAATACAAAATAA	TAA	11924	12019	96	-	3	ND5	MPNKSHLSNIVKMLFLKFSLNILPTKINNTK*
ATG	ATGCTGTATTTATTGCACCCCTACATCTATCTCAATTATTATAAAATAAAACTAAAAAAAACCTAG	TAG	12022	12087	66	-	1	ND5	MLYLLHPYIYLNYYKMKLKKT*
ATA	ATAAATAAACATCTTTTGAACAAAGCATGTCTAACTAAATGAATAAATGAAATAAACCTAAGCCCTAGGCCCAAAGTAACTATTGAAAAACCTATTTGTGAAAGTGTCCTCAAGGCTACCACCTTCTTCAAATCTTCTTCGACCAAACTTGCTAAGCTAGAAAAAAATATAGTAAATAGGCCAATAATCAGAACAAAACTGATAAAATCTTTCTGTATTACTAAATTATTAAAATTTATTAATAGAATTAATCCTGCTGTAACTAAAGTTCTACTATGAACCAAAGACCTCACCGGTGTGGGGGCTCTTATAGCTTTGGGTAACCAAGATCTAAATGGAAATTGTGCTCTTTTAGTAAAAGCTGTTAAAAGTAATAATAAAGATATATAA	TAA	12182	12571	390	-	3	ND5	MNKHLLNKACLTKWMNEMNLSPSPKVTIEKPICESVLKATTFFKSSSTKLAKLEKNMVNSPMISTKLMKSFCITKLLKFINSINPAVTKVLLWTKDLTGVGALMALGNQDLNGNCALLVKAVKSNNKDM*
TTG	TTGAAAAACCTATTTGTGAAAGTGTCCTCAAGGCTACCACCTTCTTCAAATCTTCTTCGACCAAACTTGCTAAGCTAG	TAG	12412	12489	78	-	1	ND5	LKNLFVKVSSSLPPSSNLLRPNLLS*
TTG	TTGTGAAAGTGTCCTCAAGGCTACCACCTTCTTCAAATCTTCTTCGACCAAACTTGCTAA	TAA	12417	12476	60	-	2	ND5	LWKCPQGYHLLQIFFDQTC*
ATG	ATGTTTATTTATACAAGTAGGTTACATTATTCATTGTTCATTTGGACAACAAGATGGACGTAA	TAA	12560	12622	63	+	2	ND5	MFIYTSSLHYSLFIWTTSWT*
ATT	ATTACCATTATTCCTATAATTACGTCCATCTTGTTGTCCAAATGAACAATGAATAATGTAACCTACTTGTATAAATAA	TAA	12564	12641	78	-	2	ND5	ITIIPMITSILLSKWTMNNVTYLYK*
TTG	TTGGTAAATTACCATTATTCCTATAATTACGTCCATCTTGTTGTCCAAATGAACAATGAATAA	TAA	12586	12648	63	-	1	ND5	LVNYHYSYNYVHLVVQMNNE*
ATT	ATTGTTCATTTGGACAACAAGATGGACGTAATTATAGGAATAATGGTAATTTACCAAATTTTATTCAGTTACAAATATTAG	TAG	12592	12672	81	+	1	ND5	IVHLDNKMDVIMGMMVIYQILFSYKY*
ATA	ATAAAATCTTTTCTTACAGCACCCCTTGAGAAAATTAATCCACATAAACAAAATAGGGTTACTAATATTTGTAACTGAATAAAATTTGGTAAATTACCATTATTCCTATAA	TAA	12623	12733	111	-	3	ND5	MKSFLTAPLEKINPHKQNSVTNICNWMKFGKLPLFL*
ATT	ATTAGTAACCCTATTTTGTTTATGTGGATTAATTTTCTCAAGGGGTGCTGTAAGAAAAGATTTTATTTTAGAATTATTTTTTTCTAA	TAA	12668	12754	87	+	2	ND5	ISNPILFMWINFLKGCCKKSFYFSIIFF*
ATT	ATTAATATTTTTTGTTTCAGTGTTTTTGACTTTTGGTTACAGTTTTCGTCTTTGAAAAAGATTTTTTTTAAGGTTTAA	TAA	12776	12853	78	+	2	ND5	INIFCFSVFDFWLQFSSLKKIFFKV*
TTG	TTGTTTCAGTGTTTTTGACTTTTGGTTACAGTTTTCGTCTTTGAAAAAGATTTTTTTTAA	TAA	12787	12846	60	+	1	ND5	LFQCFWLLVTVFVFEKDFF*
TTG	TTGTATATTAACTCCTTAAATAATATTTTTAAAATTAAAAAAGATAAAAAAATTATTATAAATAAAAATACTAGAGGGCCAAAAAAATCTACGTATAAGAAAAGTCTTGGGATGTTAAGAAGATTAAAATTTATTCATCATAAAAATCTAATAGAAAAAATAACTAATACTAAACTTAAAAAATTTATAAATACTGTGCTACTGTAA	TAA	12869	13075	207	-	3	ND5	LYINSLNNIFKIKKDKKIIMNKNTSGPKKSTYKKSLGMLSSLKFIHHKNLMEKMTNTKLKKFMNTVLL*
ATA	ATACGTAGATTTTTTTGGCCCTCTAGTATTTTTATTTATAATAATTTTTTTATCTTTTTTAATTTTAAAAATATTATTTAA	TAA	12980	13060	81	+	2	ND5	MRSFFWPSSIFIYNNFFIFFNFKNII*
ATA	ATACCACTGCTTAAAAATAAGGTGTACCCCTTAGAATTAATATTATTTAAAAATAAATCTATAAATTTTAAATTCTTTATTTTATAA	TAA	13109	13195	87	-	3	ND5	MPLLKNKVYPLELMLFKNKSMNFKFFIL*
ATT	ATTATAAAAAAAATAAAAATTAAAACTACTACACTATTAAAATTTAACCTTTTTAAATAG	TAG	13208	13267	60	-	3	ND5	IMKKMKIKTTTLLKFNLFK*
ATA	ATATATATATATATATATATATATATATATATATTTATAACGCGCGTATACGCGCGTGTAAAACTATCTAGAATTATTATCTTATGTATGCAAAACATATATTTTTATTAA	TAA	13286	13396	111	-	3		MYMYMYMYMYMFMTRVYARVKLSSIIILCMQNMYFY*
ATG	ATGTTTTGCATACATAAGATAATAATTCTAGATAGTTTTACACGCGCGTATACGCGCGTTATAAATATATATATATATATATATATATATATATATATATAA	TAA	13299	13400	102	+	3		MFCMHKMMILDSFTRAYTRVMNMYMYMYMYMYM*
ATA	ATAATTTATAATAAATATTATATTTATAATATAAATATAATATTATTATTATATATATATATATATATATATATATATATATATATTTATAACGCGCGTATACGCGCGTGTAAAACTATCTAG	TAG	13326	13448	123	-	2		MIYNKYYIYNMNMMLLLYMYMYMYMYMYIYNARMRACKTI*
ATA	ATATATATATATATATATATATATATATATATATATAATAATAATATTATATTTATATTATAA	TAA	13363	13425	63	+	1		MYMYMYMYMYMYNNNIMFML*
ATA	ATATATATATATATATATATATATATATATATAATAATAATATTATATTTATATTATAAATATAATATTTATTATAAATTATATATTATATTTATATTATAA	TAA	13367	13468	102	+	2		MYMYMYMYMYMMMMLYLYYKYNIYYKLYIMFML*
ATT	ATTTATATTATAAATATAATATTTATTATAAATTATATATTATATTTATATTATAAATATAATATTTATTATAAATTATATATTATATTTATATTATAA	TAA	13413	13511	99	+	3		IYIMNMMFIMNYMLYLYYKYNIYYKLYIMFML*
ATT	ATTATATATTATATTTATATTATAAATATAATATTTATTATAAATTATATATTATATTTATATTATAAATATAATATTTATTATAAATTATATATTATATTTATATTATAA	TAA	13444	13554	111	+	1		IMYYIYIMNMMFIMNYMLYLYYKYNIYYKLYIMFML*
ATT	ATTATATATTATATTTATATTATAAATATAATATTTATTATAAATTATATATTATATTTATATTATAAATATAATATTTATTATAAATTATATATTATATTTATATTATAA	TAA	13487	13597	111	+	2		IMYYIYIMNMMFIMNYMLYLYYKYNIYYKLYIMFML*
ATT	ATTATATATTATATTTATATTATAAATATAATATTTATTATAAATTATATATTATATTTATATTATAAATATAATATTTATTATATATTATATATATTATATTTATATTATAAATATAATATTTATTATTAA	TAA	13530	13661	132	+	3		IMYYIYIMNMMFIMNYMLYLYYKYNIYYMLYMLYLYYKYNIYY*
ATA	ATATGATGAATTATTAATAATAAATATTATATTTATAATATAAATATAATATATATAATATATAATAAATATTATATTTATAATATAAATATAATATATAATTTATAA	TAA	13567	13674	108	-	1		MWWIINNKYYIYNMNMMYMMYNKYYIYNMNMMYNL*
ATT	ATTATATATTATATTTATATTATAAATATAATATTTATTATATATTATATATATTATATTTATATTATAAATATAATATTTATTATTAATAATTCATCATATTTATATTATAAATATGATGAAGTACTAAAAAAAAGATGAATATTCTATAATATATTTAGATATATTATAGAGTATTTATCTTATTATTTATAG	TAG	13573	13767	195	+	1		IMYYIYIMNMMFIMYYMYYIYIMNMMFIINNSSYLYYKYDEVLKKSWMFYNMFSYIMEYLSYYL*
ATA	ATATATTATAGAATATTCATCTTTTTTTTAGTACTTCATCATATTTATAATATAAATATGATGAATTATTAA	TAA	13658	13729	72	-	3		MYYSMFIFFLVLHHIYNMNMMNY*
ATA	ATATATTATAGAGTATTTATCTTATTATTTATAGATATATACTTTGTATATATCTATATTA...	ATT	13734	26	87	+	3		MYYSVFILLFMDMYFVYIYI
