## Supplemental File S3 for "No passive sidekick: mitochondrial compensatory evolution during adaptation of ETC mutant lines in *Caenorhabditis elegans*"

### Sheet: OpenProt
Supplementary File S3. Results of OpenProt search for putative mitochondrial altORFs in C. elegans. OpenProt predictions for AltProts (novel proteins from non-canonical ORFs) as identified in release V2.2 with a protein length less than 100 amino acids. Bold font with gray background denotes the altORF sequences that overlap mtDNA variants identified within known gene regions.
Column Legend: Protein Accession Numbers = All proteins annotated in OpenProt have a unique accession number. The unicity is based on the amino acid sequence within a species. Protein Type = AltProts are predicted from translation of altORFs within an mRNA or ncRNA. Protein Length (aa) = The length of the protein in amino acids Frame = The reading frame of the transcript Gene Symbol = The gene sy…
# OpenProt release 2.2 - June 1 2022
Protein Accession Numbers	Protein Type	Protein Length (aa)	Frame	Gene Symbol	Chr	Start Genomic Coordinates	Stop Genomic Coordinates	Strand	Type	Start Transcript Coordinates	Stop Transcript Coordinates
IP_1526351	AltProt	29	1	l-rRNA	MT	10940	11029	+	rRNA	538	628
IP_1526352	AltProt	29	2	l-rRNA	MT	10782	10871	+	rRNA	380	470
IP_1526353	AltProt	49	2	l-rRNA	MT	10509	10658	+	rRNA	107	257
IP_1526371	AltProt	35	1	s-rRNA	MT	1093	1200	+	rRNA	196	304
IP_1526375	AltProt	45	2	COX1	MT	8512	8649	+	mRNA	668	806
IP_1526376	AltProt	75	3	COX1	MT	8594	8821	+	mRNA	750	978
IP_1526378	AltProt	38	2	ND4	MT	6885	7001	+	mRNA	380	497
IP_1526379	AltProt	47	3	ND4	MT	7168	7311	+	mRNA	663	807
IP_1526382	AltProt	36	3	CYTB	MT	5490	5600	+	mRNA	987	1098
IP_1526383	AltProt	41	3	CYTB	MT	4812	4937	+	mRNA	309	435
IP_1526386	AltProt	77	3	ATP6	MT	2762	2995	+	mRNA	129	363
IP_1526387	AltProt	29	2	ND1	MT	2193	2282	+	mRNA	431	521
IP_1526388	AltProt	31	3	ND1	MT	1834	1929	+	mRNA	72	168
IP_1526389	AltProt	76	1	ND4L	MT	552	782	+	mRNA	4	235
IP_1526390	AltProt	51	3	ND4L	MT	590	745	+	mRNA	42	198
